# The emergence and molecular evolution of H5N1 influenza viruses in United States dairy cattle

**DOI:** 10.64898/2026.03.30.713641

**Authors:** Jonathan E. Pekar, Karthik Gangavarapu, Alvin Crespo-Bellido, Thomas P. Peacock, Joel O. Wertheim, Gytis Dudas, Jeffrey B. Joy, Meera Chand, Florence Débarre, Praneeth Gangavarapu, Daniel H. Goldhill, Natalie Groves, Xiang Ji, Lorena Malpica Serrano, Louise Moncla, Angela L. Rasmussen, Christopher Ruis, Divya Venkatesh, Moritz U. G. Kraemer, Oliver G. Pybus, Kristian G. Andersen, Marc A. Suchard, Martha I. Nelson, Philippe Lemey, Michael Worobey, Andrew Rambaut

## Abstract

Prior to 2024, highly pathogenic avian influenza H5N1 clade 2.3.4.4b viruses circulated predominantly in wild birds and poultry. In 2024 and 2025, 2.3.4.4b genotypes B3.13 and D1.1 were detected in United States dairy cattle. Using whole-genome and segment-specific phylodynamic inference, we estimate that B3.13 and D1.1 spilled over from wild birds into dairy cattle in late 2023 and late 2024, respectively. Spillover occurred shortly after the formation of the reassortant genotypes and was followed by months of cryptic transmission prior to detection. We found that both B3.13 and D1.1 evolved at higher rates in cattle relative to birds, primarily due to relaxed purifying selection. Site-specific analyses identified genomic sites under positive selection in cattle relative to birds, indicating adaptation and likely contributing to improved viral fitness after spillover. Intensified genomic surveillance in dairy cattle is essential as population immunity introduces additional selection pressures, with ever-changing risk for human emergence.
