## Supplemental_materials for "The emergence and molecular evolution of H5N1 influenza viruses in United States dairy cattle": Table_S1.rate_comparison.xlsx

### Sheet: rate_comparison_summary_table_p
Parameter	Segment	Host (Median [95% HPD])
		Avian	Cattle
Clock rate (subs/site/year)	PA	0.0043 (0.0041 - 0.0044)	0.0053 (0.0048 - 0.0057)
	HA	0.0046 (0.0044 - 0.0048)	0.0048 (0.0043 - 0.0053)
	NA	0.0049 (0.0047 - 0.0051)	0.0058 (0.0052 - 0.0064)
	MP	0.0033 (0.0031 - 0.0035)	0.0039 (0.0034 - 0.0045)
	Combined	0.0044 (0.0043 - 0.0046)	0.0053 (0.0050 - 0.0057)
dN/dS	PA	0.2178 (0.2030 - 0.2319)	0.2544 (0.2077 - 0.2980)
	HA	0.1548 (0.1432 - 0.1663)	0.2551 (0.1990 - 0.3083)
	NA	0.2988 (0.2750 - 0.3213)	0.3506 (0.2759 - 0.4291)
	MP	0.1819 (0.1613 - 0.2020)	0.1689 (0.1163 - 0.2256)
	Combined	0.2116 (0.2036 - 0.2199)	0.2718 (0.2430 - 0.2982)
CP1+CP2 rate (subs/site/year)	PA	0.0044 (0.0041 - 0.0046)	0.0056 (0.0048 - 0.0064)
	HA	0.0038 (0.0035 - 0.0040)	0.0052 (0.0044 - 0.0060)
	NA	0.0057 (0.0054 - 0.0060)	0.0073 (0.0062 - 0.0085)
	MP	0.0030 (0.0027 - 0.0033)	0.0037 (0.0028 - 0.0046)
	Combined	0.0044 (0.0042 - 0.0045)	0.0059 (0.0053 - 0.0064)
CP3 rate (subs/site/year)	PA	0.0085 (0.0081 - 0.0088)	0.0101 (0.0091 - 0.0113)
	HA	0.0101 (0.0096 - 0.0105)	0.0092 (0.0080 - 0.0104)
	NA	0.0091 (0.0086 - 0.0095)	0.0100 (0.0088 - 0.0114)
	MP	0.0068 (0.0064 - 0.0073)	0.0080 (0.0067 - 0.0095)
	Combined	0.0089 (0.0086 - 0.0092)	0.0101 (0.0094 - 0.0110)
subs/site/year, substitutions per site per year.
Combined, the concatenated PA-HA-NA-MP alignment.
