## Supplemental_materials for "The emergence and molecular evolution of H5N1 influenza viruses in United States dairy cattle": Table_S2.RELAX.csv

lineage	segment	syn_category	log_likelihood	is_best_syn	omega_ref_single	omega_test_single	K	p_value	n_buckets	omega_ref_b0	omega_ref_b1	omega_ref_b2	omega_test_b0	omega_test_b1	omega_test_b2	prop_ref_b0	prop_ref_b1	prop_ref_b2	prop_test_b0	prop_test_b1	prop_test_b2
B3.13	PB2	2rateSyn	-23403.22764132793	False	0.09845552080732349	0.2150753091788886	1.663075460423729	1.413285044549184e-10	2	0.0	3.011998038747506		0.0	6.257076651803073		0.9652577944359435	0.03474220556405649		0.9652577944359435	0.03474220556405649
B3.13	PB2	3rateSyn	-23399.30938216412	True	0.09845552080732349	0.2150753091788886	0.3890269789137451	3.756719491043725e-09	3	0.005932403005139526	0.01729509620740623	10.78658745671276	0.1360588029062916	0.2063025048991922	2.522433751963399	0.1776620304702366	0.8131360785688168	0.009201890960946634	0.1776620304702366	0.8131360785688168	0.009201890960946634
B3.13	PB1	2rateSyn	-16285.47531490762	True	0.1536936692324634	0.1629452605995707	1.038068393123444	0.5425439726455445	2	0.01449662013179935	11.80210334880792		0.01233869244086768	12.96484072348637		0.9874592288054086	0.0125407711945914		0.9874592288054086	0.0125407711945914
B3.13	PB1	3rateSyn	-16285.65978711711	False	0.1536936692324634	0.1629452605995707	1.021526538121692	0.7616728635192034	3	1.593169081623537e-08	1.594966734571643e-08	8.994095642496749	1.08243932654779e-08	1.083687004412386e-08	9.429592042577308	0.6855460634916282	0.2964860118397086	0.01796792466866328	0.6855460634916282	0.2964860118397086	0.01796792466866328
B3.13	NP	2rateSyn	-4655.347215835869	False	0.06132348824409414	0.1231576367008242	0.4044538753058788	0.01410764487761007	2	0.002212845114599768	1.762945582266986		0.08436360890954145	1.257744075095149		0.9666424419977476	0.03335755800225237		0.9666424419977476	0.03335755800225237
B3.13	NP	3rateSyn	-4655.306909572089	True	0.06132348824409414	0.1231576367008242	0.5084808985930332	0.01632559271787593	3	0.002987468242793435	0.01359603647507986	2.853679590091224	0.0520283378818041	0.1124283455197958	1.704373801747766	0.2797018489573435	0.7026635487301081	0.01763460231254842	0.2797018489573435	0.7026635487301081	0.01763460231254842
B3.13	NS	2rateSyn	-14908.05903836893	True	0.2796752139206132	0.4730650129186462	0.3779707309890581	0.004257692195453355	2	0.05666503541196683	1.378451242888636		0.3379011123253567	1.128979023731926		0.8252889444983628	0.1747110555016372		0.8252889444983628	0.1747110555016372
B3.13	NS	3rateSyn	-14908.28175977566	False	0.2796752139206132	0.4730650129186462	0.3233512780603788	0.004276364414454226	3	0.01456729942997187	0.04512513767909442	1.061478584715861	0.254757083051444	0.3672015579689542	1.01947934561105	0.4946264027279909	0.2532490189014899	0.2521245783705193	0.4946264027279909	0.2532490189014899	0.2521245783705193
B3.13	PA–HA–NA–MP	2rateSyn	-102598.83625552	False	0.1989443354287956	0.2575195679592276	0.4242310489111875	3.542271423573329e-05	2	0.002398072894074737	1.014810127035698		0.07734927889545767	1.006256334271209		0.8054956897384837	0.1945043102615163		0.8054956897384837	0.1945043102615163
B3.13	PA–HA–NA–MP	3rateSyn	-102598.4690140569	True	0.1989443354287956	0.2575195679592276	0.4000696609295066	3.765514990627938e-05	3	5.048932058344178e-06	0.005457603475113582	1.129366224476551	0.007601701826602999	0.1243492438966126	1.049875010586549	0.2317664663729376	0.5946008125351011	0.1736327210919613	0.2317664663729376	0.5946008125351011	0.1736327210919613
D1.1	All coding regions	2rateSyn	-74826.25683084012	False	0.2355682316122667	0.2673843313360119	0.3941657264343278	0.5536347752836328	2	0.0003846157861560118	1.014737910264913		0.04507489547064034	1.005783447455358		0.7680427382854654	0.2319572617145346		0.7680427382854654	0.2319572617145346
D1.1	All coding regions	3rateSyn	-74826.22505126924	True	0.2355682316122667	0.2673843313360119	0.333652954208819	0.56286553419572	3	2.587197088239022e-05	0.0001375259944206406	1.006800845221448	0.02947657473479961	0.05147077155886581	1.002263999917296	0.2765431542987715	0.489380178968299	0.2340766667329295	0.2765431542987715	0.489380178968299	0.2340766667329295
