## Supplemental_materials for "The emergence and molecular evolution of H5N1 influenza viruses in United States dairy cattle": Table_S5_site_numbering_map.csv

sequential_site	reference_site	reference_H1_site	mature_H5_site	sequential_HA1_HA2_H5_site	mature_HA1_HA2_H5_site	region
1	-6	-16	-16	1 (HA1)	-16 (HA1)	HA1
2	-5	-15	-15	2 (HA1)	-15 (HA1)	HA1
3	-4	-14	-14	3 (HA1)	-14 (HA1)	HA1
4	-3	-13	-13	4 (HA1)	-13 (HA1)	HA1
5	-2	-12	-12	5 (HA1)	-12 (HA1)	HA1
6	-1	-11	-11	6 (HA1)	-11 (HA1)	HA1
7	1	-10	-10	7 (HA1)	-10 (HA1)	HA1
8	2	-9	-9	8 (HA1)	-9 (HA1)	HA1
9	3	-8	-8	9 (HA1)	-8 (HA1)	HA1
10	4	-7	-7	10 (HA1)	-7 (HA1)	HA1
11	5	-6	-6	11 (HA1)	-6 (HA1)	HA1
12	6	-5	-5	12 (HA1)	-5 (HA1)	HA1
13	7	-4	-4	13 (HA1)	-4 (HA1)	HA1
14	8	-3	-3	14 (HA1)	-3 (HA1)	HA1
15	9	-2	-2	15 (HA1)	-2 (HA1)	HA1
16	10	-1	-1	16 (HA1)	-1 (HA1)	HA1
17	11	1	1	17 (HA1)	1 (HA1)	HA1
18	12	2	2	18 (HA1)	2 (HA1)	HA1
19	13	3	3	19 (HA1)	3 (HA1)	HA1
20	14	4	4	20 (HA1)	4 (HA1)	HA1
21	15	5	5	21 (HA1)	5 (HA1)	HA1
22	16	6	6	22 (HA1)	6 (HA1)	HA1
23	17	7	7	23 (HA1)	7 (HA1)	HA1
24	18	8	8	24 (HA1)	8 (HA1)	HA1
25	19	9	9	25 (HA1)	9 (HA1)	HA1
26	20	10	10	26 (HA1)	10 (HA1)	HA1
27	21	11	11	27 (HA1)	11 (HA1)	HA1
28	22	12	12	28 (HA1)	12 (HA1)	HA1
29	23	13	13	29 (HA1)	13 (HA1)	HA1
30	24	14	14	30 (HA1)	14 (HA1)	HA1
31	25	15	15	31 (HA1)	15 (HA1)	HA1
32	26	16	16	32 (HA1)	16 (HA1)	HA1
33	27	17	17	33 (HA1)	17 (HA1)	HA1
34	28	18	18	34 (HA1)	18 (HA1)	HA1
35	29	19	19	35 (HA1)	19 (HA1)	HA1
36	30	20	20	36 (HA1)	20 (HA1)	HA1
37	31	21	21	37 (HA1)	21 (HA1)	HA1
38	32	22	22	38 (HA1)	22 (HA1)	HA1
39	33	23	23	39 (HA1)	23 (HA1)	HA1
40	34	24	24	40 (HA1)	24 (HA1)	HA1
41	35	25	25	41 (HA1)	25 (HA1)	HA1
42	36	26	26	42 (HA1)	26 (HA1)	HA1
43	37	27	27	43 (HA1)	27 (HA1)	HA1
44	38	28	28	44 (HA1)	28 (HA1)	HA1
45	39	29	29	45 (HA1)	29 (HA1)	HA1
46	40	30	30	46 (HA1)	30 (HA1)	HA1
47	41	31	31	47 (HA1)	31 (HA1)	HA1
48	42	32	32	48 (HA1)	32 (HA1)	HA1
49	43	33	33	49 (HA1)	33 (HA1)	HA1
50	44	34	34	50 (HA1)	34 (HA1)	region-C
51	45	35	35	51 (HA1)	35 (HA1)	region-C
52	46	36	36	52 (HA1)	36 (HA1)	region-C
53	47	37	37	53 (HA1)	37 (HA1)	region-C
54	48	38	38	54 (HA1)	38 (HA1)	region-C
55	49	39	39	55 (HA1)	39 (HA1)	region-C
56	50	40	40	56 (HA1)	40 (HA1)	region-C
57	51	41	41	57 (HA1)	41 (HA1)	region-C
58	52	42	42	58 (HA1)	42 (HA1)	region-C
59	53	43	43	59 (HA1)	43 (HA1)	region-C
60	54	44	44	60 (HA1)	44 (HA1)	region-C
61	54a	45	45	61 (HA1)	45 (HA1)	HA1
62	55	46	46	62 (HA1)	46 (HA1)	HA1
63	56	47	47	63 (HA1)	47 (HA1)	HA1
64	57	48	48	64 (HA1)	48 (HA1)	HA1
65	58	49	49	65 (HA1)	49 (HA1)	HA1
66	59	50	50	66 (HA1)	50 (HA1)	HA1
67	60	51	51	67 (HA1)	51 (HA1)	HA1
68	61	52	52	68 (HA1)	52 (HA1)	HA1
69	62	53	53	69 (HA1)	53 (HA1)	region-E
70	63	54	54	70 (HA1)	54 (HA1)	region-E
71	64	55	55	71 (HA1)	55 (HA1)	region-E
72	65	56	56	72 (HA1)	56 (HA1)	region-E
73	66	57	57	73 (HA1)	57 (HA1)	HA1
74	67	58	58	74 (HA1)	58 (HA1)	HA1
75	68	59	59	75 (HA1)	59 (HA1)	HA1
76	69	60	60	76 (HA1)	60 (HA1)	HA1
77	70	61	61	77 (HA1)	61 (HA1)	HA1
78	71	62	62	78 (HA1)	62 (HA1)	HA1
79	72	63	63	79 (HA1)	63 (HA1)	HA1
80	73	64	64	80 (HA1)	64 (HA1)	HA1
81	74	65	65	81 (HA1)	65 (HA1)	HA1
82	75	66	66	82 (HA1)	66 (HA1)	HA1
83	76	67	67	83 (HA1)	67 (HA1)	HA1
84	77	68	68	84 (HA1)	68 (HA1)	HA1
85	78	69	69	85 (HA1)	69 (HA1)	region-E
86	79	70	70	86 (HA1)	70 (HA1)	region-E
87	80	71	71	87 (HA1)	71 (HA1)	region-E
88	81	72	72	88 (HA1)	72 (HA1)	region-E
89	82	73	73	89 (HA1)	73 (HA1)	region-E
90	82a	74	74	90 (HA1)	74 (HA1)	region-E
91	83	75	75	91 (HA1)	75 (HA1)	region-E
92	84	76	76	92 (HA1)	76 (HA1)	region-E
93	85	77	77	93 (HA1)	77 (HA1)	region-E
94	86	78	78	94 (HA1)	78 (HA1)	region-E
95	87	79	79	95 (HA1)	79 (HA1)	region-E
96	88	80	80	96 (HA1)	80 (HA1)	region-E
97	89	81	81	97 (HA1)	81 (HA1)	region-E
98	90	82	82	98 (HA1)	82 (HA1)	region-E
99	91	83	83	99 (HA1)	83 (HA1)	region-E
100	92	84	84	100 (HA1)	84 (HA1)	region-E
101	92a	85	85	101 (HA1)	85 (HA1)	region-E
102	93	86	86	102 (HA1)	86 (HA1)	region-E
103	94	87	87	103 (HA1)	87 (HA1)	region-E
104	95	88	88	104 (HA1)	88 (HA1)	HA1
105	96	89	89	105 (HA1)	89 (HA1)	HA1
106	97	90	90	106 (HA1)	90 (HA1)	HA1
107	98	91	91	107 (HA1)	91 (HA1)	HA1
108	99	92	92	108 (HA1)	92 (HA1)	HA1
109	100	93	93	109 (HA1)	93 (HA1)	HA1
110	101	94	94	110 (HA1)	94 (HA1)	HA1
111	102	95	95	111 (HA1)	95 (HA1)	HA1
112	103	96	96	112 (HA1)	96 (HA1)	HA1
113	104	97	97	113 (HA1)	97 (HA1)	HA1
114	105	98	98	114 (HA1)	98 (HA1)	HA1
115	106	99	99	115 (HA1)	99 (HA1)	HA1
116	107	100	100	116 (HA1)	100 (HA1)	HA1
117	108	101	101	117 (HA1)	101 (HA1)	HA1
118	109	102	102	118 (HA1)	102 (HA1)	HA1
119	110	103	103	119 (HA1)	103 (HA1)	HA1
120	111	104	104	120 (HA1)	104 (HA1)	HA1
121	112	105	105	121 (HA1)	105 (HA1)	HA1
122	113	106	106	122 (HA1)	106 (HA1)	HA1
123	114	107	107	123 (HA1)	107 (HA1)	HA1
124	115	108	108	124 (HA1)	108 (HA1)	HA1
125	116	109	109	125 (HA1)	109 (HA1)	HA1
126	117	110	110	126 (HA1)	110 (HA1)	HA1
127	118	111	111	127 (HA1)	111 (HA1)	HA1
128	119	112	112	128 (HA1)	112 (HA1)	HA1
129	120	113	113	129 (HA1)	113 (HA1)	HA1
130	121	114	114	130 (HA1)	114 (HA1)	HA1
131	122	115	115	131 (HA1)	115 (HA1)	region-A
132	123	116	116	132 (HA1)	116 (HA1)	region-A
133	124	117	117	133 (HA1)	117 (HA1)	region-A
134	125	118	118	134 (HA1)	118 (HA1)	region-A
135	125a	119	119	135 (HA1)	119 (HA1)	region-A
136	125b	120	120	136 (HA1)	120 (HA1)	region-A
137	126	122	121	137 (HA1)	121 (HA1)	region-A
138	127	123	122	138 (HA1)	122 (HA1)	region-A
139	128	124	123	139 (HA1)	123 (HA1)	region-A
140	129	125	124	140 (HA1)	124 (HA1)	region-A
141	130	126	125	141 (HA1)	125 (HA1)	region-A
142	131	127	126	142 (HA1)	126 (HA1)	region-A
143	132	128	127	143 (HA1)	127 (HA1)	region-A
144	133	129	128	144 (HA1)	128 (HA1)	region-A
145	133a	130	129	145 (HA1)	129 (HA1)	region-A
146	134	131	130	146 (HA1)	130 (HA1)	region-A
147	135	132	131	147 (HA1)	131 (HA1)	region-A
148	136	133	132	148 (HA1)	132 (HA1)	region-A
149	137	134	133	149 (HA1)	133 (HA1)	region-A
150	138	135	134	150 (HA1)	134 (HA1)	region-A
151	139	136	135	151 (HA1)	135 (HA1)	region-A
152	140	137	136	152 (HA1)	136 (HA1)	region-A
153	141	138	137	153 (HA1)	137 (HA1)	region-A
154	142	139	138	154 (HA1)	138 (HA1)	region-A
155	143	140	139	155 (HA1)	139 (HA1)	region-A
156	144	141	140	156 (HA1)	140 (HA1)	region-A
157	145	142	141	157 (HA1)	141 (HA1)	region-A
158	146	143	142	158 (HA1)	142 (HA1)	region-A
159	147	144	143	159 (HA1)	143 (HA1)	HA1
160	148	145	144	160 (HA1)	144 (HA1)	HA1
161	149	146	145	161 (HA1)	145 (HA1)	HA1
162	150	147	146	162 (HA1)	146 (HA1)	HA1
163	151	148	147	163 (HA1)	147 (HA1)	HA1
164	152	149	148	164 (HA1)	148 (HA1)	HA1
165	153	150	149	165 (HA1)	149 (HA1)	HA1
166	154	151	150	166 (HA1)	150 (HA1)	HA1
167	155	152	151	167 (HA1)	151 (HA1)	region-B
168	156	153	152	168 (HA1)	152 (HA1)	region-B
169	157	154	153	169 (HA1)	153 (HA1)	region-B
170	158	155	154	170 (HA1)	154 (HA1)	region-B
171	159	156	155	171 (HA1)	155 (HA1)	region-B
172	160	157	156	172 (HA1)	156 (HA1)	region-B
173	161	158	157	173 (HA1)	157 (HA1)	HA1
174	162	159	158	174 (HA1)	158 (HA1)	HA1
175	163	160	159	175 (HA1)	159 (HA1)	HA1
176	164	161	160	176 (HA1)	160 (HA1)	HA1
177	165	162	161	177 (HA1)	161 (HA1)	HA1
178	166	163	162	178 (HA1)	162 (HA1)	HA1
179	167	164	163	179 (HA1)	163 (HA1)	HA1
180	168	165	164	180 (HA1)	164 (HA1)	HA1
181	169	166	165	181 (HA1)	165 (HA1)	HA1
182	170	167	166	182 (HA1)	166 (HA1)	HA1
183	171	168	167	183 (HA1)	167 (HA1)	HA1
184	172	169	168	184 (HA1)	168 (HA1)	HA1
185	173	170	169	185 (HA1)	169 (HA1)	HA1
186	174	171	170	186 (HA1)	170 (HA1)	HA1
187	175	172	171	187 (HA1)	171 (HA1)	HA1
188	176	173	172	188 (HA1)	172 (HA1)	HA1
189	177	174	173	189 (HA1)	173 (HA1)	HA1
190	178	175	174	190 (HA1)	174 (HA1)	HA1
191	179	176	175	191 (HA1)	175 (HA1)	HA1
192	180	177	176	192 (HA1)	176 (HA1)	HA1
193	181	178	177	193 (HA1)	177 (HA1)	HA1
194	182	179	178	194 (HA1)	178 (HA1)	HA1
195	183	180	179	195 (HA1)	179 (HA1)	HA1
196	184	181	180	196 (HA1)	180 (HA1)	HA1
197	185	182	181	197 (HA1)	181 (HA1)	HA1
198	186	183	182	198 (HA1)	182 (HA1)	region-B
199	187	184	183	199 (HA1)	183 (HA1)	region-B
200	188	185	184	200 (HA1)	184 (HA1)	region-B
201	189	186	185	201 (HA1)	185 (HA1)	region-B
202	190	187	186	202 (HA1)	186 (HA1)	region-B
203	191	188	187	203 (HA1)	187 (HA1)	region-B
204	192	189	188	204 (HA1)	188 (HA1)	region-B
205	193	190	189	205 (HA1)	189 (HA1)	region-B
206	194	191	190	206 (HA1)	190 (HA1)	region-B
207	195	192	191	207 (HA1)	191 (HA1)	region-B
208	196	193	192	208 (HA1)	192 (HA1)	region-B
209	197	194	193	209 (HA1)	193 (HA1)	region-B
210	198	195	194	210 (HA1)	194 (HA1)	region-B
211	199	196	195	211 (HA1)	195 (HA1)	HA1
212	200	197	196	212 (HA1)	196 (HA1)	HA1
213	201	198	197	213 (HA1)	197 (HA1)	region-D
214	202	199	198	214 (HA1)	198 (HA1)	region-D
215	203	200	199	215 (HA1)	199 (HA1)	region-D
216	204	201	200	216 (HA1)	200 (HA1)	region-D
217	205	202	201	217 (HA1)	201 (HA1)	region-D
218	206	203	202	218 (HA1)	202 (HA1)	region-D
219	207	204	203	219 (HA1)	203 (HA1)	region-D
220	208	205	204	220 (HA1)	204 (HA1)	region-D
221	209	206	205	221 (HA1)	205 (HA1)	region-D
222	210	207	206	222 (HA1)	206 (HA1)	region-D
223	211	208	207	223 (HA1)	207 (HA1)	region-D
224	212	209	208	224 (HA1)	208 (HA1)	region-D
225	213	210	209	225 (HA1)	209 (HA1)	region-D
226	214	211	210	226 (HA1)	210 (HA1)	region-D
227	215	212	211	227 (HA1)	211 (HA1)	region-D
228	216	213	212	228 (HA1)	212 (HA1)	region-D
229	217	214	213	229 (HA1)	213 (HA1)	region-D
230	218	215	214	230 (HA1)	214 (HA1)	region-D
231	219	216	215	231 (HA1)	215 (HA1)	region-D
232	220	217	216	232 (HA1)	216 (HA1)	HA1
233	221	218	217	233 (HA1)	217 (HA1)	HA1
234	222	219	218	234 (HA1)	218 (HA1)	HA1
235	223	220	219	235 (HA1)	219 (HA1)	HA1
236	224	221	220	236 (HA1)	220 (HA1)	HA1
237	225	222	221	237 (HA1)	221 (HA1)	HA1
238	226	223	222	238 (HA1)	222 (HA1)	HA1
239	227	224	223	239 (HA1)	223 (HA1)	HA1
240	228	225	224	240 (HA1)	224 (HA1)	HA1
241	229	226	225	241 (HA1)	225 (HA1)	HA1
242	230	227	226	242 (HA1)	226 (HA1)	HA1
243	231	228	227	243 (HA1)	227 (HA1)	HA1
244	232	229	228	244 (HA1)	228 (HA1)	HA1
245	233	230	229	245 (HA1)	229 (HA1)	HA1
246	234	231	230	246 (HA1)	230 (HA1)	HA1
247	235	232	231	247 (HA1)	231 (HA1)	HA1
248	236	233	232	248 (HA1)	232 (HA1)	HA1
249	237	234	233	249 (HA1)	233 (HA1)	HA1
250	238	235	234	250 (HA1)	234 (HA1)	HA1
251	239	236	235	251 (HA1)	235 (HA1)	HA1
252	240	237	236	252 (HA1)	236 (HA1)	HA1
253	241	238	237	253 (HA1)	237 (HA1)	HA1
254	242	239	238	254 (HA1)	238 (HA1)	HA1
255	243	240	239	255 (HA1)	239 (HA1)	HA1
256	244	241	240	256 (HA1)	240 (HA1)	HA1
257	245	242	241	257 (HA1)	241 (HA1)	HA1
258	246	243	242	258 (HA1)	242 (HA1)	HA1
259	247	244	243	259 (HA1)	243 (HA1)	HA1
260	248	245	244	260 (HA1)	244 (HA1)	HA1
261	249	246	245	261 (HA1)	245 (HA1)	HA1
262	250	247	246	262 (HA1)	246 (HA1)	HA1
263	251	248	247	263 (HA1)	247 (HA1)	HA1
264	252	249	248	264 (HA1)	248 (HA1)	HA1
265	253	250	249	265 (HA1)	249 (HA1)	HA1
266	254	251	250	266 (HA1)	250 (HA1)	HA1
267	255	252	251	267 (HA1)	251 (HA1)	HA1
268	256	253	252	268 (HA1)	252 (HA1)	HA1
269	257	254	253	269 (HA1)	253 (HA1)	HA1
270	258	255	254	270 (HA1)	254 (HA1)	HA1
271	259	256	255	271 (HA1)	255 (HA1)	HA1
272	260	257	256	272 (HA1)	256 (HA1)	region-E
273	261	258	257	273 (HA1)	257 (HA1)	region-E
274	262	259	258	274 (HA1)	258 (HA1)	region-E
275	262a	260	259	275 (HA1)	259 (HA1)	region-E
276	263	261	260	276 (HA1)	260 (HA1)	region-E
277	264	262	261	277 (HA1)	261 (HA1)	region-E
278	265	263	262	278 (HA1)	262 (HA1)	region-E
279	266	264	263	279 (HA1)	263 (HA1)	region-E
280	267	265	264	280 (HA1)	264 (HA1)	region-E
281	268	266	265	281 (HA1)	265 (HA1)	region-E
282	269	267	266	282 (HA1)	266 (HA1)	HA1
283	270	268	267	283 (HA1)	267 (HA1)	HA1
284	271	269	268	284 (HA1)	268 (HA1)	HA1
285	272	270	269	285 (HA1)	269 (HA1)	HA1
286	273	271	270	286 (HA1)	270 (HA1)	region-C
287	274	272	271	287 (HA1)	271 (HA1)	region-C
288	275	273	272	288 (HA1)	272 (HA1)	region-C
289	276	274	273	289 (HA1)	273 (HA1)	region-C
290	277	275	274	290 (HA1)	274 (HA1)	region-C
291	278	276	275	291 (HA1)	275 (HA1)	region-C
292	279	277	276	292 (HA1)	276 (HA1)	region-C
293	280	278	277	293 (HA1)	277 (HA1)	region-C
294	281	279	278	294 (HA1)	278 (HA1)	HA1
295	282	280	279	295 (HA1)	279 (HA1)	HA1
296	283	281	280	296 (HA1)	280 (HA1)	HA1
297	284	282	281	297 (HA1)	281 (HA1)	HA1
298	285	283	282	298 (HA1)	282 (HA1)	HA1
299	286	284	283	299 (HA1)	283 (HA1)	HA1
300	287	285	284	300 (HA1)	284 (HA1)	HA1
301	288	286	285	301 (HA1)	285 (HA1)	HA1
302	289	287	286	302 (HA1)	286 (HA1)	HA1
303	290	288	287	303 (HA1)	287 (HA1)	HA1
304	291	289	288	304 (HA1)	288 (HA1)	HA1
305	292	290	289	305 (HA1)	289 (HA1)	HA1
306	293	291	290	306 (HA1)	290 (HA1)	HA1
307	294	292	291	307 (HA1)	291 (HA1)	HA1
308	295	293	292	308 (HA1)	292 (HA1)	HA1
309	296	294	293	309 (HA1)	293 (HA1)	HA1
310	297	295	294	310 (HA1)	294 (HA1)	HA1
311	298	296	295	311 (HA1)	295 (HA1)	HA1
312	299	297	296	312 (HA1)	296 (HA1)	HA1
313	300	298	297	313 (HA1)	297 (HA1)	HA1
314	301	299	298	314 (HA1)	298 (HA1)	HA1
315	302	300	299	315 (HA1)	299 (HA1)	HA1
316	303	301	300	316 (HA1)	300 (HA1)	HA1
317	304	302	301	317 (HA1)	301 (HA1)	HA1
318	305	303	302	318 (HA1)	302 (HA1)	HA1
319	306	304	303	319 (HA1)	303 (HA1)	HA1
320	307	305	304	320 (HA1)	304 (HA1)	HA1
321	308	306	305	321 (HA1)	305 (HA1)	HA1
322	309	307	306	322 (HA1)	306 (HA1)	HA1
323	310	308	307	323 (HA1)	307 (HA1)	HA1
324	311	309	308	324 (HA1)	308 (HA1)	HA1
325	312	310	309	325 (HA1)	309 (HA1)	HA1
326	313	311	310	326 (HA1)	310 (HA1)	HA1
327	314	312	311	327 (HA1)	311 (HA1)	HA1
328	315	313	312	328 (HA1)	312 (HA1)	HA1
329	316	314	313	329 (HA1)	313 (HA1)	HA1
330	317	315	314	330 (HA1)	314 (HA1)	HA1
331	318	316	315	331 (HA1)	315 (HA1)	HA1
332	319	317	316	332 (HA1)	316 (HA1)	HA1
333	320	318	317	333 (HA1)	317 (HA1)	HA1
334	321	319	318	334 (HA1)	318 (HA1)	HA1
335	322	320	319	335 (HA1)	319 (HA1)	HA1
336	323	321	320	336 (HA1)	320 (HA1)	HA1
337	324	322	321	337 (HA1)	321 (HA1)	HA1
338	325	323	322	338 (HA1)	322 (HA1)	HA1
339	326	324	323	339 (HA1)	323 (HA1)	HA1
340	327	325	324	340 (HA1)	324 (HA1)	HA1
341	328	326	325	341 (HA1)	325 (HA1)	HA1
342	328a	326a	326	342 (HA1)	326 (HA1)	PBCS
343	328b	326b	327	343 (HA1)	327 (HA1)	PBCS
344	328c	326c	328	344 (HA1)	328 (HA1)	PBCS
345	329	327	329	345 (HA1)	329 (HA1)	PBCS
346	330	328	330	1 (HA2)	1 (HA2)	HA2
347	331	329	331	2 (HA2)	2 (HA2)	HA2
348	332	330	332	3 (HA2)	3 (HA2)	HA2
349	333	331	333	4 (HA2)	4 (HA2)	HA2
350	334	332	334	5 (HA2)	5 (HA2)	HA2
351	335	333	335	6 (HA2)	6 (HA2)	HA2
352	336	334	336	7 (HA2)	7 (HA2)	HA2
353	337	335	337	8 (HA2)	8 (HA2)	HA2
354	338	336	338	9 (HA2)	9 (HA2)	HA2
355	339	337	339	10 (HA2)	10 (HA2)	HA2
356	340	338	340	11 (HA2)	11 (HA2)	HA2
357	341	339	341	12 (HA2)	12 (HA2)	HA2
358	342	340	342	13 (HA2)	13 (HA2)	HA2
359	343	341	343	14 (HA2)	14 (HA2)	HA2
360	344	342	344	15 (HA2)	15 (HA2)	HA2
361	345	343	345	16 (HA2)	16 (HA2)	HA2
362	346	344	346	17 (HA2)	17 (HA2)	HA2
363	347	345	347	18 (HA2)	18 (HA2)	HA2
364	348	346	348	19 (HA2)	19 (HA2)	HA2
365	349	347	349	20 (HA2)	20 (HA2)	HA2
366	350	348	350	21 (HA2)	21 (HA2)	HA2
367	351	349	351	22 (HA2)	22 (HA2)	HA2
368	352	350	352	23 (HA2)	23 (HA2)	HA2
369	353	351	353	24 (HA2)	24 (HA2)	HA2
370	354	352	354	25 (HA2)	25 (HA2)	HA2
371	355	353	355	26 (HA2)	26 (HA2)	HA2
372	356	354	356	27 (HA2)	27 (HA2)	HA2
373	357	355	357	28 (HA2)	28 (HA2)	HA2
374	358	356	358	29 (HA2)	29 (HA2)	HA2
375	359	357	359	30 (HA2)	30 (HA2)	HA2
376	360	358	360	31 (HA2)	31 (HA2)	HA2
377	361	359	361	32 (HA2)	32 (HA2)	HA2
378	362	360	362	33 (HA2)	33 (HA2)	HA2
379	363	361	363	34 (HA2)	34 (HA2)	HA2
380	364	362	364	35 (HA2)	35 (HA2)	HA2
381	365	363	365	36 (HA2)	36 (HA2)	HA2
382	366	364	366	37 (HA2)	37 (HA2)	HA2
383	367	365	367	38 (HA2)	38 (HA2)	HA2
384	368	366	368	39 (HA2)	39 (HA2)	HA2
385	369	367	369	40 (HA2)	40 (HA2)	HA2
386	370	368	370	41 (HA2)	41 (HA2)	HA2
387	371	369	371	42 (HA2)	42 (HA2)	HA2
388	372	370	372	43 (HA2)	43 (HA2)	HA2
389	373	371	373	44 (HA2)	44 (HA2)	HA2
390	374	372	374	45 (HA2)	45 (HA2)	HA2
391	375	373	375	46 (HA2)	46 (HA2)	HA2
392	376	374	376	47 (HA2)	47 (HA2)	HA2
393	377	375	377	48 (HA2)	48 (HA2)	HA2
394	378	376	378	49 (HA2)	49 (HA2)	HA2
395	379	377	379	50 (HA2)	50 (HA2)	HA2
396	380	378	380	51 (HA2)	51 (HA2)	HA2
397	381	379	381	52 (HA2)	52 (HA2)	HA2
398	382	380	382	53 (HA2)	53 (HA2)	HA2
399	383	381	383	54 (HA2)	54 (HA2)	HA2
400	384	382	384	55 (HA2)	55 (HA2)	HA2
401	385	383	385	56 (HA2)	56 (HA2)	HA2
402	386	384	386	57 (HA2)	57 (HA2)	HA2
403	387	385	387	58 (HA2)	58 (HA2)	HA2
404	388	386	388	59 (HA2)	59 (HA2)	HA2
405	389	387	389	60 (HA2)	60 (HA2)	HA2
406	390	388	390	61 (HA2)	61 (HA2)	HA2
407	391	389	391	62 (HA2)	62 (HA2)	HA2
408	392	390	392	63 (HA2)	63 (HA2)	HA2
409	393	391	393	64 (HA2)	64 (HA2)	HA2
410	394	392	394	65 (HA2)	65 (HA2)	HA2
411	395	393	395	66 (HA2)	66 (HA2)	HA2
412	396	394	396	67 (HA2)	67 (HA2)	HA2
413	397	395	397	68 (HA2)	68 (HA2)	HA2
414	398	396	398	69 (HA2)	69 (HA2)	HA2
415	399	397	399	70 (HA2)	70 (HA2)	HA2
416	400	398	400	71 (HA2)	71 (HA2)	HA2
417	401	399	401	72 (HA2)	72 (HA2)	HA2
418	402	400	402	73 (HA2)	73 (HA2)	HA2
419	403	401	403	74 (HA2)	74 (HA2)	HA2
420	404	402	404	75 (HA2)	75 (HA2)	HA2
421	405	403	405	76 (HA2)	76 (HA2)	HA2
422	406	404	406	77 (HA2)	77 (HA2)	HA2
423	407	405	407	78 (HA2)	78 (HA2)	HA2
424	408	406	408	79 (HA2)	79 (HA2)	HA2
425	409	407	409	80 (HA2)	80 (HA2)	HA2
426	410	408	410	81 (HA2)	81 (HA2)	HA2
427	411	409	411	82 (HA2)	82 (HA2)	HA2
428	412	410	412	83 (HA2)	83 (HA2)	HA2
429	413	411	413	84 (HA2)	84 (HA2)	HA2
430	414	412	414	85 (HA2)	85 (HA2)	HA2
431	415	413	415	86 (HA2)	86 (HA2)	HA2
432	416	414	416	87 (HA2)	87 (HA2)	HA2
433	417	415	417	88 (HA2)	88 (HA2)	HA2
434	418	416	418	89 (HA2)	89 (HA2)	HA2
435	419	417	419	90 (HA2)	90 (HA2)	HA2
436	420	418	420	91 (HA2)	91 (HA2)	HA2
437	421	419	421	92 (HA2)	92 (HA2)	HA2
438	422	420	422	93 (HA2)	93 (HA2)	HA2
439	423	421	423	94 (HA2)	94 (HA2)	HA2
440	424	422	424	95 (HA2)	95 (HA2)	HA2
441	425	423	425	96 (HA2)	96 (HA2)	HA2
442	426	424	426	97 (HA2)	97 (HA2)	HA2
443	427	425	427	98 (HA2)	98 (HA2)	HA2
444	428	426	428	99 (HA2)	99 (HA2)	HA2
445	429	427	429	100 (HA2)	100 (HA2)	HA2
446	430	428	430	101 (HA2)	101 (HA2)	HA2
447	431	429	431	102 (HA2)	102 (HA2)	HA2
448	432	430	432	103 (HA2)	103 (HA2)	HA2
449	433	431	433	104 (HA2)	104 (HA2)	HA2
450	434	432	434	105 (HA2)	105 (HA2)	HA2
451	435	433	435	106 (HA2)	106 (HA2)	HA2
452	436	434	436	107 (HA2)	107 (HA2)	HA2
453	437	435	437	108 (HA2)	108 (HA2)	HA2
454	438	436	438	109 (HA2)	109 (HA2)	HA2
455	439	437	439	110 (HA2)	110 (HA2)	HA2
456	440	438	440	111 (HA2)	111 (HA2)	HA2
457	441	439	441	112 (HA2)	112 (HA2)	HA2
458	442	440	442	113 (HA2)	113 (HA2)	HA2
459	443	441	443	114 (HA2)	114 (HA2)	HA2
460	444	442	444	115 (HA2)	115 (HA2)	HA2
461	445	443	445	116 (HA2)	116 (HA2)	HA2
462	446	444	446	117 (HA2)	117 (HA2)	HA2
463	447	445	447	118 (HA2)	118 (HA2)	HA2
464	448	446	448	119 (HA2)	119 (HA2)	HA2
465	449	447	449	120 (HA2)	120 (HA2)	HA2
466	450	448	450	121 (HA2)	121 (HA2)	HA2
467	451	449	451	122 (HA2)	122 (HA2)	HA2
468	452	450	452	123 (HA2)	123 (HA2)	HA2
469	453	451	453	124 (HA2)	124 (HA2)	HA2
470	454	452	454	125 (HA2)	125 (HA2)	HA2
471	455	453	455	126 (HA2)	126 (HA2)	HA2
472	456	454	456	127 (HA2)	127 (HA2)	HA2
473	457	455	457	128 (HA2)	128 (HA2)	HA2
474	458	456	458	129 (HA2)	129 (HA2)	HA2
475	459	457	459	130 (HA2)	130 (HA2)	HA2
476	460	458	460	131 (HA2)	131 (HA2)	HA2
477	461	459	461	132 (HA2)	132 (HA2)	HA2
478	462	460	462	133 (HA2)	133 (HA2)	HA2
479	463	461	463	134 (HA2)	134 (HA2)	HA2
480	464	462	464	135 (HA2)	135 (HA2)	HA2
481	465	463	465	136 (HA2)	136 (HA2)	HA2
482	466	464	466	137 (HA2)	137 (HA2)	HA2
483	467	465	467	138 (HA2)	138 (HA2)	HA2
484	468	466	468	139 (HA2)	139 (HA2)	HA2
485	469	467	469	140 (HA2)	140 (HA2)	HA2
486	470	468	470	141 (HA2)	141 (HA2)	HA2
487	471	469	471	142 (HA2)	142 (HA2)	HA2
488	472	470	472	143 (HA2)	143 (HA2)	HA2
489	473	471	473	144 (HA2)	144 (HA2)	HA2
490	474	472	474	145 (HA2)	145 (HA2)	HA2
491	475	473	475	146 (HA2)	146 (HA2)	HA2
492	476	474	476	147 (HA2)	147 (HA2)	HA2
493	477	475	477	148 (HA2)	148 (HA2)	HA2
494	478	476	478	149 (HA2)	149 (HA2)	HA2
495	479	477	479	150 (HA2)	150 (HA2)	HA2
496	480	478	480	151 (HA2)	151 (HA2)	HA2
497	481	479	481	152 (HA2)	152 (HA2)	HA2
498	482	480	482	153 (HA2)	153 (HA2)	HA2
499	483	481	483	154 (HA2)	154 (HA2)	HA2
500	484	482	484	155 (HA2)	155 (HA2)	HA2
501	485	483	485	156 (HA2)	156 (HA2)	HA2
502	486	484	486	157 (HA2)	157 (HA2)	HA2
503	487	485	487	158 (HA2)	158 (HA2)	HA2
504	488	486	488	159 (HA2)	159 (HA2)	HA2
505	489	487	489	160 (HA2)	160 (HA2)	HA2
506	490	488	490	161 (HA2)	161 (HA2)	HA2
507	491	489	491	162 (HA2)	162 (HA2)	HA2
508	492	490	492	163 (HA2)	163 (HA2)	HA2
509	493	491	493	164 (HA2)	164 (HA2)	HA2
510	494	492	494	165 (HA2)	165 (HA2)	HA2
511	495	493	495	166 (HA2)	166 (HA2)	HA2
512	496	494	496	167 (HA2)	167 (HA2)	HA2
513	497	495	497	168 (HA2)	168 (HA2)	HA2
514	498	496	498	169 (HA2)	169 (HA2)	HA2
515	499	497	499	170 (HA2)	170 (HA2)	HA2
516	500	498	500	171 (HA2)	171 (HA2)	HA2
517	501	499	501	172 (HA2)	172 (HA2)	HA2
518	502	500	502	173 (HA2)	173 (HA2)	HA2
519	503	501	503	174 (HA2)	174 (HA2)	HA2
520	504	502	504	175 (HA2)	175 (HA2)	HA2
521	505	503	505	176 (HA2)	176 (HA2)	HA2
522	506	504	506	177 (HA2)	177 (HA2)	HA2
523	507	505	507	178 (HA2)	178 (HA2)	HA2
524	508	506	508	179 (HA2)	179 (HA2)	HA2
525	509	507	509	180 (HA2)	180 (HA2)	HA2
526	510	508	510	181 (HA2)	181 (HA2)	HA2
527	510a	509	511	182 (HA2)	182 (HA2)	HA2
528	511	510	512	183 (HA2)	183 (HA2)	HA2
529	512	511	513	184 (HA2)	184 (HA2)	HA2
530	513	512	514	185 (HA2)	185 (HA2)	HA2
531	514	513	515	186 (HA2)	186 (HA2)	HA2
532	515	514	516	187 (HA2)	187 (HA2)	HA2
533	516	515	517	188 (HA2)	188 (HA2)	HA2
534	517	516	518	189 (HA2)	189 (HA2)	HA2
535	518	517	519	190 (HA2)	190 (HA2)	HA2
536	519	518	520	191 (HA2)	191 (HA2)	HA2
537	520	519	521	192 (HA2)	192 (HA2)	HA2
538	521	520	522	193 (HA2)	193 (HA2)	HA2
539	522	521	523	194 (HA2)	194 (HA2)	HA2
540	523	522	524	195 (HA2)	195 (HA2)	HA2
541	524	523	525	196 (HA2)	196 (HA2)	HA2
542	525	524	526	197 (HA2)	197 (HA2)	HA2
543	526	525	527	198 (HA2)	198 (HA2)	HA2
544	527	526	528	199 (HA2)	199 (HA2)	HA2
545	528	527	529	200 (HA2)	200 (HA2)	HA2
546	529	528	530	201 (HA2)	201 (HA2)	HA2
547	530	529	531	202 (HA2)	202 (HA2)	HA2
548	531	530	532	203 (HA2)	203 (HA2)	HA2
549	532	531	533	204 (HA2)	204 (HA2)	HA2
550	533	532	534	205 (HA2)	205 (HA2)	HA2
551	534	533	535	206 (HA2)	206 (HA2)	HA2
552	535	534	536	207 (HA2)	207 (HA2)	HA2
553	536	535	537	208 (HA2)	208 (HA2)	HA2
554	537	536	538	209 (HA2)	209 (HA2)	HA2
555	538	537	539	210 (HA2)	210 (HA2)	HA2
556	539	538	540	211 (HA2)	211 (HA2)	HA2
557	540	539	541	212 (HA2)	212 (HA2)	HA2
558	541	540	542	213 (HA2)	213 (HA2)	HA2
559	542	541	543	214 (HA2)	214 (HA2)	HA2
560	543	542	544	215 (HA2)	215 (HA2)	HA2
561	544	543	545	216 (HA2)	216 (HA2)	HA2
562	545	544	546	217 (HA2)	217 (HA2)	HA2
563	546	545	547	218 (HA2)	218 (HA2)	HA2
564	547	546	548	219 (HA2)	219 (HA2)	HA2
565	548	547	549	220 (HA2)	220 (HA2)	HA2
566	549	548	550	221 (HA2)	221 (HA2)	HA2
567	550	549	551	222 (HA2)	222 (HA2)	HA2
568	551	550	552	223 (HA2)	223 (HA2)	HA2
